# 15 years of introgression studies: quantifying gene flow across Eukaryotes

**DOI:** 10.1101/2021.06.15.448399

**Authors:** Andrius J. Dagilis, David Peede, Jenn M. Coughlan, Gaston I. Jofre, Emmanuel R. R. D’Agostino, Heidi Mavengere, Alexander D. Tate, Daniel R. Matute

## Abstract

With the rise of affordable next generation sequencing technology, introgression — or the exchange of genetic materials between taxa — is widely perceived to be a ubiquitous phenomenon in nature. Although this claim is supported by several keystone studies, no thorough assessment on the frequency of introgression in nature has been performed to date. In this manuscript, we aim to address this knowledge gap by providing a meta-analysis of the most comprehensive survey of introgression studies in Eukaryotes to date (724 papers with claims of introgression). We first examined the evidence given to support introgression, and if/how the lines of evidence have changed across time. We then collated a single statistic, Patterson’s *D*, that quantifies the strength of introgression across 123 studies to further assess how taxonomic group, divergence time, and aspects of life history influence introgression. We find three main results. Studies on introgression are much more frequent in plants and mammals than any other taxonomic group. The study of introgression has shifted from a largely qualitative assessment of whether introgression happens, to a focus on when and how much introgression has occurred across taxa. The most often used introgression statistic, Patterson’s *D*, shows several intriguing patterns suggesting introgression reports may be biased by both differences in reporting criteria and sequencing technology, but may also differ across taxonomic systems and throughout the process of speciation. Together, these results suggest the need for a unified approach to quantifying introgression in natural communities, and highlight important areas of future research that can be better assessed once this unified approach is met.
