## Supplementary Tables 2-9, Files 1-2 and Copies of Supplementary Figures 1-9 for "15 years of introgression studies: quantifying gene flow across Eukaryotes": Supplementary Tables 2-9.xlsx

### Sheet: Supplementary Table 2 Random ef
Model_id	random effect	variance explained	%variance explained
3	pair	0.00171841	0.050399
3	reference	0.0172867	0.506998
11	pair	0.00159189	0.0344483
11	reference	0.0273954	0.592833
23	pair	0.00171458	0.0362554
23	reference	0.0272084	0.57533
31	pair	0.00298228	0.241474
31	reference	0.0005425	0.0439259
6	pair	0.00470071	0.154613
6	reporting_type	0.000303443	0.00998069
6	genome_data_type	0.0099859	0.328451
17	pair	0.00422964	0.171353
17	reporting_type	0.000799419	0.0323865
17	genome_data_type	0.00201539	0.0816485
29	pair	0.00463772	0.177103
29	reporting_type	0.000764234	0.0291842
29	genome_data_type	0.00197591	0.075455
32	pair	0.00081384	0.281754
32	reporting_type	9.5725e-05	0.00345169
32	genome_data_type	0.00449813	0.162195

### Sheet: Supplementary Table 3 Summaries
Fixed effect	Sum of Squares	Mean Square	DF	DenDF	F	Pr(>F)	sig	slope	s.e
Model 3
kingdom	0.31821	0.159104	2	103.762	10.543	6.788e-05	***
kingdom:phylum	0.04461	0.011151	4	162.975	0.7389	0.566709
kingdom:phylum:class	0.30265	0.06053	5	90.747	4.011	0.002472	**
Model 6
kingdom	0.8601	0.43004	2	812.23	27.9015	1.908e-12	***
kingdom:phylum	0.2635	0.06588	4	2521.64	4.2746	0.001892	**
kingdom:phylum:class	3.7691	0.75383	5	688.18	48.9088	<2.2e-16	***
Model 11
JC	0.082018	0.082018	1	525.19	4.7619	0.029538	*	-0.07321	0.03355
kingdom	0.257806	0.128903	2	65.38	7.484	0.001184	**
kingdom:phylum	0.050144	0.025072	2	97.98	1.4557	0.238242
kingdom:phylum:class	0.253799	0.05076	5	61.61	2.9471	0.018927	*
Model 17
JC	0.25915	0.25915	1	432.81	14.692	0.0001454	***	-0.15253	0.03979
kingdom	0.85647	0.42824	2	517.34	24.277	8.361e-11	***
kingdom:phylum	0.36201	0.181	2	1804.39	10.261	3.704e-05	***
kingdom:phylum:class	2.59556	0.51911	5	436.6	29.429	<2.2e-16	***
Model 23
JC	0.05206	0.05206	1	505.88	2.8341	0.0929	.	-0.06141	0.03648
kingdom	0.044488	0.022244	2	58.93	1.211	0.30522
kingdom:phylum	0.053228	0.053228	1	79.59	2.8978	0.09261	.
kingdom:phylum:class	0.053739	0.02687	2	70.21	1.4628	0.23856
Model 29
JC	0.23095	0.23095	1	413.47	12.2787	0.0005082	***	-0.1501	0.04284
kingdom	0.09851	0.04925	2	351.53	2.6186	0.0743253	.
kingdom:phylum	0.35873	0.35873	1	1107.91	19.0724	1.376e-05	***
kingdom:phylum:class	0.54832	0.27416	2	677.61	14.5763	6.339e-07	***
Model 31
selfing	0.277399	0.05548	5	68.523	6.2863	7.415e-05	***
life_form	0.057309	0.057309	1	10.357	6.4935	0.02824	*

### Sheet: Supplementary Table 4 Model3 - 
Model 3
~ kingdom
Contrasts
kingdom	estimate	SE	df	z.ratio	p.value
Fungi	-0.0863	0.062	Inf	-1.393	0.1636
Metazoa	-0.1151	0.054	Inf	-2.13	0.0498
Viridiplantae	0.2014	0.0564	Inf	3.57	0.0011
Pairwise
contrast		estimate	SE	df	z.ratio	p.value
Fungi	Metazoa	0.0287	0.1016	Inf	0.283	0.9569
Fungi	Viridiplantae	-0.2877	0.1055	Inf	-2.728	0.0175
Metazoa	Viridiplantae	-0.3164	0.0914	Inf	-3.461	0.0016
~kingdom:phylum:class
Contrasts
class	phylum	kingdom	estimate	SE	df	z.ratio	p.value
Eurotiomycetes	Ascomycota	Fungi	-0.08488	0.1313	Inf	-0.646	0.8638
Sordariomycetes	Ascomycota	Fungi	-0.03729	0.0829	Inf	-0.45	0.8638
Actinopteri	Chordata	Metazoa	-0.00808	0.0471	Inf	-0.172	0.8638
Anthozoa	Cnidaria	Metazoa	-0.10287	0.1433	Inf	-0.718	0.8638
Aves	Chordata	Metazoa	-0.07149	0.0474	Inf	-1.509	0.3941
Gastropoda	Mollusca	Metazoa	-0.15138	0.1719	Inf	-0.88	0.8638
Insecta	Arthropoda	Metazoa	-0.10733	0.0586	Inf	-1.832	0.3087
Mammalia	Chordata	Metazoa	-0.08305	0.047	Inf	-1.767	0.3087
Trematoda	Platyhelminthes	Metazoa	-0.03338	0.1719	Inf	-0.194	0.8638
Magnoliopsida	Streptophyta	Viridiplantae	-0.0091	0.0403	Inf	-0.226	0.8638
Pinopsida	Streptophyta	Viridiplantae	0.05588	0.1249	Inf	0.448	0.8638
Polypodiopsida	Streptophyta	Viridiplantae	0.63297	0.1433	Inf	4.417	0.0001
Significant pairwise
contrast		estimate	SE	df	z.ratio	p.value
Insecta	Polypodiopsida	-0.7403	0.1612	Inf	-4.591	0.0003
Mammalia	Polypodiopsida	-0.71602	0.1566	Inf	-4.572	0.0003
Aves	Polypodiopsida	-0.70446	0.1568	Inf	-4.494	0.0004
Magnoliopsida	Polypodiopsida	-0.64208	0.1544	Inf	-4.159	0.0019
Actinopteri	Polypodiopsida	-0.64105	0.1567	Inf	-4.092	0.0025
Sordariomycetes	Polypodiopsida	-0.67026	0.1736	Inf	-3.862	0.0063
Eurotiomycetes	Polypodiopsida	-0.71785	0.2063	Inf	-3.479	0.0253
Anthozoa	Polypodiopsida	-0.73584	0.2157	Inf	-3.412	0.0316
Gastropoda	Polypodiopsida	-0.78435	0.2395	Inf	-3.275	0.0489

### Sheet: Supplementary Table 5 Model6 - 
Model 6
~kingdom
contrast
kingdom	estimate	SE	df	z.ratio	p.value
Fungi	-0.0818	0.0318	Inf	-2.569	0.0102
Metazoa	-0.089	0.0338	Inf	-2.635	0.0102
Viridiplantae	0.1708	0.0282	Inf	6.063	<.0001
pairwise
contrast		estimate	SE	df	z.ratio	p.value
Fungi	Metazoa	0.00722	0.0593	Inf	0.122	0.9919
Fungi	Viridiplantae	-0.25258	0.0497	Inf	-5.08	<.0001
Metazoa	Viridiplantae	-0.2598	0.0534	Inf	-4.861	<.0001
~kingdom:phylum
contrasts
phylum	kingdom	estimate	SE	df	z.ratio	p.value
Ascomycota	Fungi	-0.030928	0.0465	Inf	-0.665	0.8857
Arthropoda	Metazoa	-0.040444	0.0358	Inf	-1.129	0.7338
Chordata	Metazoa	0.000878	0.0331	Inf	0.027	0.9788
Cnidaria	Metazoa	-0.032703	0.0809	Inf	-0.404	0.9605
Mollusca	Metazoa	-0.126121	0.1254	Inf	-1.006	0.7338
Platyhelminthes	Metazoa	0.007664	0.1243	Inf	0.062	0.9788
Streptophyta	Viridiplantae	0.221655	0.0411	Inf	5.387	<.0001
significant pairwise
contrast		estimate	SE	df	z.ratio	p.value
Ascomycota	Streptophyta	-0.25258	0.0497	Inf	-5.08	<.0001
Arthropoda	Streptophyta	-0.2621	0.0349	Inf	-7.509	<.0001
Chordata	Streptophyta	-0.22078	0.0311	Inf	-7.101	<.0001
~kingdom:phylum:class
contrasts
class	phylum	kingdom	estimate	SE	df	z.ratio	p.value
Eurotiomycetes	Ascomycota	Fungi	-0.0641	0.0682	Inf	-0.941	0.416
Sordariomycetes	Ascomycota	Fungi	-0.0667	0.0381	Inf	-1.752	0.1369
Actinopteri	Chordata	Metazoa	0.025	0.0261	Inf	0.957	0.416
Anthozoa	Cnidaria	Metazoa	-0.0672	0.0828	Inf	-0.811	0.455
Aves	Chordata	Metazoa	-0.0851	0.0244	Inf	-3.488	0.0019
Gastropoda	Mollusca	Metazoa	-0.1606	0.1325	Inf	-1.212	0.3383
Insecta	Arthropoda	Metazoa	-0.075	0.0267	Inf	-2.805	0.0151
Mammalia	Chordata	Metazoa	-0.0408	0.0231	Inf	-1.771	0.1369
Trematoda	Platyhelminthes	Metazoa	-0.0268	0.1314	Inf	-0.204	0.8381
Magnoliopsida	Streptophyta	Viridiplantae	-0.0926	0.0214	Inf	-4.326	0.0001
Pinopsida	Streptophyta	Viridiplantae	0.0542	0.0235	Inf	2.304	0.0509
Polypodiopsida	Streptophyta	Viridiplantae	0.5998	0.0836	Inf	7.171	<.0001
significant pairwise
contrast		estimate	SE	df	z.ratio	p.value
Eurotiomycetes	Polypodiopsida	-0.663928	0.1135	Inf	-5.85	<.0001
Sordariomycetes	Polypodiopsida	-0.66653	0.0957	Inf	-6.966	<.0001
Actinopteri	Aves	0.110121	0.0215	Inf	5.126	<.0001
Actinopteri	Magnoliopsida	0.117576	0.018	Inf	6.524	<.0001
Actinopteri	Polypodiopsida	-0.574766	0.0899	Inf	-6.391	<.0001
Anthozoa	Polypodiopsida	-0.667004	0.1249	Inf	-5.341	<.0001
Aves	Pinopsida	-0.139292	0.0189	Inf	-7.37	<.0001
Aves	Polypodiopsida	-0.684888	0.0895	Inf	-7.652	<.0001
Insecta	Pinopsida	-0.129149	0.0216	Inf	-5.984	<.0001
Insecta	Polypodiopsida	-0.674745	0.0904	Inf	-7.461	<.0001
Mammalia	Pinopsida	-0.095018	0.0162	Inf	-5.864	<.0001
Mammalia	Polypodiopsida	-0.640614	0.0894	Inf	-7.169	<.0001
Magnoliopsida	Pinopsida	-0.146746	0.0116	Inf	-12.662	<.0001
Magnoliopsida	Polypodiopsida	-0.692342	0.0886	Inf	-7.812	<.0001
Pinopsida	Polypodiopsida	-0.545596	0.0893	Inf	-6.107	<.0001
Mammalia	Magnoliopsida	0.051728	0.0113	Inf	4.581	0.0003
Gastropoda	Polypodiopsida	-0.760421	0.1687	Inf	-4.508	0.0004
Actinopteri	Insecta	0.099978	0.0251	Inf	3.989	0.0038
Trematoda	Polypodiopsida	-0.626637	0.1676	Inf	-3.74	0.01
Actinopteri	Mammalia	0.065848	0.0201	Inf	3.279	0.0484
Sordariomycetes	Pinopsida	-0.120934	0.0371	Inf	-3.256	0.0518

### Sheet: Supplementary Table 6 Model11 -
Model 11
~kingdom
contrast
contrast	estimate	SE	df	z.ratio	p.value
Fungi	-0.1442	0.0888	Inf	-1.624	0.1565
Metazoa	-0.0731	0.0709	Inf	-1.032	0.3021
Viridiplantae	0.2173	0.0743	Inf	2.924	0.0104
pairwise
contrast		estimate	SE	df	z.ratio	p.value
Fungi	Metazoa	-0.0711	0.142	Inf	-0.499	0.8718
Fungi	Viridiplantae	-0.3615	0.148	Inf	-2.449	0.038
Metazoa	Viridiplantae	-0.2905	0.115	Inf	-2.527	0.0309
~kingdom:phylum:class
contrast
class	phylum	kingdom	estimate	SE	df	z.ratio	p.value
Eurotiomycetes	Ascomycota	Fungi	-0.12298	0.1592	Inf	-0.773	0.7329
Sordariomycetes	Ascomycota	Fungi	-0.17523	0.1565	Inf	-1.12	0.5258
Actinopteri	Chordata	Metazoa	0.02831	0.0697	Inf	0.406	0.8558
Aves	Chordata	Metazoa	-0.10315	0.0652	Inf	-1.583	0.378
Insecta	Arthropoda	Metazoa	-0.13501	0.0786	Inf	-1.718	0.378
Mammalia	Chordata	Metazoa	-0.08257	0.0613	Inf	-1.348	0.4442
Trematoda	Platyhelminthes	Metazoa	-0.04666	0.1972	Inf	-0.237	0.9033
Magnoliopsida	Streptophyta	Viridiplantae	-0.02405	0.0529	Inf	-0.455	0.8558
Pinopsida	Streptophyta	Viridiplantae	0.00955	0.1544	Inf	0.062	0.9507
Polypodiopsida	Streptophyta	Viridiplantae	0.65179	0.1787	Inf	3.647	0.0027
significant pairwise
contrast		estimate	SE	df	z.ratio	p.value
Insecta	Polypodiopsida	-0.7868	0.2075	Inf	-3.793	0.0058
Aves	Polypodiopsida	-0.7549	0.2016	Inf	-3.745	0.0069
Mammalia	Polypodiopsida	-0.7344	0.2	Inf	-3.672	0.0091
Magnoliopsida	Polypodiopsida	-0.6758	0.197	Inf	-3.431	0.0213
Sordariomycetes	Polypodiopsida	-0.827	0.2568	Inf	-3.22	0.0421
Actinopteri	Polypodiopsida	-0.6235	0.2035	Inf	-3.064	0.067

### Sheet: Supplementary Table 7 Model17 -
Model 17
~kingdom
contrast
contrast	estimate	SE	df	z.ratio	p.value
Fungi	-0.1503	0.0358	Inf	-4.194	<.0001
Metazoa	-0.0509	0.0388	Inf	-1.313	0.1893
Viridiplantae	0.2012	0.0343	Inf	5.871	<.0001
pairwise
contrast		estimate	SE	df	z.ratio	p.value
Fungi	Metazoa	-0.0994	0.0664	Inf	-1.498	0.2921
Fungi	Viridiplantae	-0.3515	0.0584	Inf	-6.017	<.0001
Metazoa	Viridiplantae	-0.2521	0.0638	Inf	-3.95	0.0002
~kingdom:phylum
contrast
phylum	kingdom	estimate	SE	df	z.ratio	p.value
Ascomycota	Fungi	-0.12992	0.0466	Inf	-2.788	0.0132
Arthropoda	Metazoa	-0.07867	0.0375	Inf	-2.097	0.06
Chordata	Metazoa	-0.01657	0.0337	Inf	-0.492	0.7786
Platyhelminthes	Metazoa	0.00359	0.12	Inf	0.03	0.9761
Streptophyta	Viridiplantae	0.22157	0.0444	Inf	4.988	<.0001
significant pairwise
contrast		estimate	SE	df	z.ratio	p.value
Ascomycota	Streptophyta	-0.3515	0.0584	Inf	-6.017	<.0001
Ascomycota	Chordata	-0.1133	0.0444	Inf	-2.551	0.0797
Arthropoda	Streptophyta	-0.3002	0.0459	Inf	-6.537	<.0001
Chordata	Streptophyta	-0.2381	0.0415	Inf	-5.74	<.0001
~kingdom:phylum:class
contrasts
class	phylum	kingdom	estimate	SE	df	z.ratio	p.value
Ascomycota	Eurotiomycetes	Fungi	-0.0862	0.0646	Inf	-1.334	0.2279
Ascomycota	Sordariomycetes	Fungi	-0.2297	0.0513	Inf	-4.479	<.0001
Chordata	Actinopteri	Metazoa	0.0588	0.0322	Inf	1.828	0.0965
Chordata	Aves	Metazoa	-0.1282	0.028	Inf	-4.575	<.0001
Arthropoda	Insecta	Metazoa	-0.1067	0.0303	Inf	-3.518	0.0009
Chordata	Mammalia	Metazoa	-0.0644	0.0246	Inf	-2.618	0.0148
Platyhelminthes	Trematoda	Metazoa	-0.0244	0.135	Inf	-0.181	0.8565
Streptophyta	Magnoliopsida	Viridiplantae	-0.1027	0.0218	Inf	-4.72	<.0001
Streptophyta	Pinopsida	Viridiplantae	0.0266	0.0254	Inf	1.048	0.3275
Streptophyta	Polypodiopsida	Viridiplantae	0.6568	0.1055	Inf	6.225	<.0001
significant pairwise
contrast		estimate	SE	df	z.ratio	p.value
Sordariomycetes	Pinopsida	-0.25626	0.0548	Inf	-4.676	0.0001
Insecta	Pinopsida	-0.13327	0.0287	Inf	-4.649	0.0001
Actinopteri	Insecta	0.16546	0.0365	Inf	4.53	0.0003
Mammalia	Pinopsida	-0.09096	0.0219	Inf	-4.161	0.0013
Actinopteri	Mammalia	0.12316	0.0306	Inf	4.03	0.0023
Trematoda	Polypodiopsida	-0.68125	0.1884	Inf	-3.616	0.0111
Eurotiomycetes	Polypodiopsida	-0.74302	0.1341	Inf	-5.541	<.0001
Sordariomycetes	Actinopteri	-0.28846	0.0587	Inf	-4.918	<.0001
Sordariomycetes	Polypodiopsida	-0.88651	0.1277	Inf	-6.944	<.0001
Actinopteri	Aves	0.18694	0.0333	Inf	5.609	<.0001
Actinopteri	Magnoliopsida	0.16153	0.0283	Inf	5.707	<.0001
Actinopteri	Polypodiopsida	-0.59805	0.1185	Inf	-5.046	<.0001
Aves	Pinopsida	-0.15474	0.0272	Inf	-5.687	<.0001
Aves	Polypodiopsida	-0.78499	0.1175	Inf	-6.681	<.0001
Insecta	Polypodiopsida	-0.76351	0.118	Inf	-6.471	<.0001
Mammalia	Polypodiopsida	-0.72121	0.1165	Inf	-6.19	<.0001
Magnoliopsida	Pinopsida	-0.12933	0.0151	Inf	-8.58	<.0001
Magnoliopsida	Polypodiopsida	-0.75958	0.1154	Inf	-6.583	<.0001
Pinopsida	Polypodiopsida	-0.63025	0.1163	Inf	-5.418	<.0001

### Sheet: Supplementary Table 8 Model29 -
Model 29
~kingdom
contrast
contrast	estimate	SE	df	z.ratio	p.value
Fungi	-0.0927	0.0365	Inf	-2.541	0.0166
Metazoa	0.0599	0.0202	Inf	2.963	0.0092
Viridiplantae	0.0328	0.0195	Inf	1.684	0.0921
pairwise
contrast		estimate	SE	df	z.ratio	p.value
Fungi	Metazoa	-0.1526	0.0557	Inf	-2.741	0.0169
Fungi	Viridiplantae	-0.1254	0.0548	Inf	-2.287	0.0576
Metazoa	Viridiplantae	0.0271	0.0157	Inf	1.734	0.1924
~kingdom:phylum
contrast
phylum	kingdom	estimate	SE	df	z.ratio	p.value
Ascomycota	Fungi	-0.1076	0.0412	Inf	-2.615	0.0179
Arthropoda	Metazoa	0.0139	0.0234	Inf	0.592	0.5538
Chordata	Metazoa	0.076	0.0178	Inf	4.268	0.0001
Streptophyta	Viridiplantae	0.0178	0.0164	Inf	1.086	0.37
significant pairwise
contrast		estimate	SE	df	z.ratio	p.value
Ascomycota	Chordata	-0.18365	0.0552	Inf	-3.328	0.0048
Chordata	Streptophyta	0.05821	0.0156	Inf	3.743	0.001
~kingdom:phylum:class
contrasts
class	phylum	kingdom	estimate	SE	df	z.ratio	p.value
Sordariomycetes	Ascomycota	Fungi	-0.13298	0.0455	Inf	-2.92	0.0105
Actinopteri	Chordata	Metazoa	0.15405	0.0259	Inf	5.938	<.0001
Aves	Chordata	Metazoa	-0.03275	0.0207	Inf	-1.585	0.1695
Insecta	Arthropoda	Metazoa	-0.01147	0.0238	Inf	-0.483	0.6293
Mammalia	Chordata	Metazoa	0.03069	0.0166	Inf	1.848	0.1292
Magnoliopsida	Streptophyta	Viridiplantae	-0.00754	0.0138	Inf	-0.549	0.6293
significant pairwise
contrast		estimate	SE	df	z.ratio	p.value
Sordariomycetes	Actinopteri	-0.28703	0.0611	Inf	-4.696	<.0001
Sordariomycetes	Mammalia	-0.16367	0.0556	Inf	-2.944	0.0381
Actinopteri	Aves	0.1868	0.0346	Inf	5.398	<.0001
Actinopteri	Insecta	0.16553	0.0379	Inf	4.367	0.0002
Actinopteri	Mammalia	0.12336	0.0317	Inf	3.886	0.0014
Actinopteri	Magnoliopsida	0.1616	0.0294	Inf	5.499	<.0001

### Sheet: Supplementary Table 9 Models31,
Model 31
~ selfing
contrast	estimate	SE	df	t.ratio	p.value	note
both comp effect	-0.00643	0.0165	85.7	-0.389	0.6984	both species self-compatible
both inc effect	-0.01977	0.0396	108.6	-0.5	0.6984	both species self incompatible
both poly effect	-0.0348	0.0181	79.2	-1.923	0.1743	both polymorphic
(comp - inc) effect	0.08367	0.0167	68.5	5.01	<.0001	one compatible, one incompatible
(comp - poly) effect	-0.01249	0.0135	79.3	-0.927	0.6984	one compatible, one polymorphic
(poly - inc) effect	-0.01018	0.0195	69.2	-0.523	0.6984	one incompatible, one polymorphic
significant pairwise
contrast		estimate	SE	df	t.ratio	p.value
(comp - inc)	both poly	-0.11848	0.0247	67.5	-4.801	0.0001
(comp - inc)	(comp - poly)	0.09617	0.0198	62	4.867	0.0001
(comp - inc)	(poly - inc)	0.09385	0.0262	61.8	3.582	0.0084
~ sex
contrast	estimate	SE	df	t.ratio	p.value
dioecy effect	0.0905	0.0368	10.4	2.461	0.0328
hermaphrodite	-0.0905	0.0368	10.4	-2.461	0.0328
pairwise
contrast		estimate	SE	df	t.ratio	p.value
dioecy	hermaphrodite	0.181	0.0736	10.4	2.461	0.0328
Model 32
~human.associated
contrast	estimate	SE	df	t.ratio	p.value
no effect	-0.0242	0.00682	Inf	-3.545	0.0004
yes effect	0.0242	0.00682	Inf	3.545	0.0004
pairwise		estimate	SE	df	t.ratio	p.value
yes	no	-0.0483	0.0136	Inf	-3.545		0.0004
